# Protein Posttranslational Signatures Identified in COVID-19 Patient Plasma

**DOI:** 10.1101/2021.12.15.472822

**Authors:** Pavan Vedula, Hsin-Yao Tang, The UPenn COVID Processing Unit, David W. Speicher, Anna Kashina

## Abstract

Severe acute respiratory syndrome coronavirus-2 (SARS-CoV-2) is a highly contagious virus of the coronavirus family that causes coronavirus disease-19 (COVID-19) in humans and a number of animal species. COVID-19 has rapidly propagated in the world in the past 2 years, causing a global pandemic. Here, we performed proteomic analysis of plasma samples from COVID-19 patients compared to healthy control donors in an exploratory study to gain insights into protein-level changes in the patients caused by SARS-CoV-2 infection and to identify potential proteomic and posttranslational signatures of this disease. Our results suggest a global change in protein processing and regulation that occurs in response to SARS-CoV-2, and the existence of a posttranslational COVID-19 signature that includes an elevation in threonine phosphorylation, a change in glycosylation, and a decrease in arginylation, an emerging posttranslational modification not previously implicated in infectious disease. This study provides a resource for COVID-19 researchers and, longer term, will inform our understanding of this disease and its treatment.

**Key Points:**

1. Plasma from COVID-19 patients exhibits prominent protein- and peptide-level changes
2. Proteins from COVID-19 patient plasma exhibit prominent changes in several key posttranslational modifications
