## Supplementary material for "Protein Posttranslational Signatures Identified in COVID-19 Patient Plasma": Table S6

### Sheet: Sheet1
Modification Name	PTM Count Tube007	PTM Count Tube008	PTM Count Tube009	PTM Count Tube010	PTM Count Tube014	PTM Count Tube017	PTM Count Tube027	PTM Count Tube540	PTM Count Tube548	PTM Count Tube558	PTM Count Tube559	PTM Count Tube562	PTM Count Tube571	Norm. PTM Count Tube007	Norm. PTM Count Tube008	Norm. PTM Count Tube009	Norm. PTM Count Tube010	Norm. PTM Count Tube014	Norm. PTM Count Tube017	Norm. PTM Count Tube027	Norm. PTM Count Tube540	Norm. PTM Count Tube548	Norm. PTM Count Tube558	Norm. PTM Count Tube559	Norm. PTM Count Tube562	Norm. PTM Count Tube571		T-test
Phospho[T]	14	15	10	9	13	7	8	18	18	23	15	15	12	15.3025	15	11.7585	9.48579	15.9263	8.92261	8.68189	21.4413	23.202	25.1842	18.8377	19.9	15.3088		0.000956593
HexNAc[N]	0	0	0	1	0	0	0	1	2	1	1	2	2	0	0	0	1.05398	0	0	0	1.19118	2.57799	1.09496	1.25584	2.65333	2.55147		0.00152661
Xlink_DSSO[176][K]	0	1	1	1	0	0	1	2	1	1	2	2	2	0	1	1.17585	1.05398	0	0	1.08524	2.38236	1.289	1.09496	2.51169	2.65333	2.55147		0.00230136
Cys->SecNEM_2H(5)[C]	5	5	6	3	3	3	2	1	0	1	0	2	2	5.46517	5	7.05509	3.16193	3.6753	3.82398	2.17047	1.19118	0	1.09496	0	2.65333	2.55147		0.0023092
Deamidated[R]	22	33	20	27	16	8	24	13	7	12	10	5	10	24.0467	33	23.517	28.4574	19.6016	10.1973	26.0457	15.4854	9.02298	13.1396	12.5584	6.63333	12.7574		0.00376052
monomethylphosphothione[C]	33	20	15	26	22	15	21	43	43	49	34	21	29	36.0701	20	17.6377	27.4034	26.9522	19.1199	22.79	51.2208	55.4269	53.6532	42.6987	27.86	36.9964		0.00384701
Carbonyl[L]	2	3	1	1	3	2	3	8	6	8	8	2	9	2.18607	3	1.17585	1.05398	3.6753	2.54932	3.25571	9.52945	7.73398	8.75971	10.0468	2.65333	11.4816		0.00402734
Carbamyl[M]	57	50	31	44	28	29	44	20	20	30	28	25	19	62.3029	50	36.4513	46.375	34.3028	36.9651	47.7504	23.8236	25.7799	32.8489	35.1636	33.1666	24.239		0.00490116
methylsulfonylethyl[C]	2	1	1	2	1	1	2	2	4	4	7	4	5	2.18607	1	1.17585	2.10795	1.2251	1.27466	2.17047	2.38236	5.15599	4.37985	8.79091	5.30666	6.37868		0.00632732
Asp->Met[D]	6	3	2	2	3	2	1	0	0	0	1	1	0	6.5582	3	2.3517	2.10795	3.6753	2.54932	1.08524	0	0	0	1.25584	1.32667	0		0.00634142
Xlink_SMCC[237][K]	0	1	0	0	0	0	0	1	0	1	1	1	1	0	1	0	0	0	0	0	1.19118	0	1.09496	1.25584	1.32667	1.27574		0.00655898
Cation_Na[D]	8	9	2	8	2	7	7	8	10	13	11	8	7	8.74426	9	2.3517	8.43181	2.4502	8.92261	7.59666	9.52945	12.89	14.2345	13.8143	10.6133	8.93016		0.00706045
AccQTag[K]	0	167	61	65	112	62	118	0	0	0	54	0	0	0	167	71.7267	68.5085	137.211	79.0289	128.058	0	0	0	67.8156	0	0		0.00747453
Bodipy[C]	83	66	86	118	48	58	96	16	14	36	9	15	76	90.7217	66	101.123	124.369	58.8047	73.9302	104.183	19.0589	18.046	39.4187	11.3026	19.9	96.956		0.00751195
Lys[AnyN-term]	79	83	49	62	31	54	100	21	22	56	42	20	26	86.3496	83	57.6165	65.3466	37.9781	68.8316	108.524	25.0148	28.3579	61.3179	52.7454	26.5333	33.1692		0.00792375
C+12[AnyN-term]	181	214	163	214	126	133	197	203	191	193	210	159	200	197.839	214	191.663	225.551	154.362	169.53	213.792	241.81	246.199	211.328	263.727	210.94	255.147		0.00807049
2-nitrobenzyl[Y]	0	0	1	0	0	0	0	1	1	0	1	1	1	0	0	1.17585	0	0	0	0	1.19118	1.289	0	1.25584	1.32667	1.27574		0.0082646
biotinAcrolein298[K]	8	15	8	0	15	8	18	1	0	2	0	3	4	8.74426	15	9.40678	0	18.3765	10.1973	19.5343	1.19118	0	2.18993	0	3.98	5.10295		0.00851217
RNPXL[AnyN-termR]	1	1	0	1	1	0	1	0	0	0	0	0	0	1.09303	1	0	1.05398	1.2251	0	1.08524	0	0	0	0	0	0		0.00854025
Tyr->Lys[Y]	6	3	4	7	0	6	3	0	1	3	0	0	0	6.5582	3	4.70339	7.37784	0	7.64795	3.25571	0	1.289	3.28489	0	0	0		0.00963981
Propionyl_13C(3)[AnyN-term]	34	55	32	36	20	20	42	25	18	26	17	8	16	37.1631	55	37.6271	37.9432	24.502	25.4932	45.5799	29.7795	23.202	28.469	21.3493	10.6133	20.4118		0.010602
AccQTag[AnyN-term]	65	11	3	3	4	4	3	80	97	54	5	73	104	71.0472	11	3.52754	3.16193	4.9004	5.09864	3.25571	95.2945	125.033	59.128	6.27922	96.8466	132.677		0.011496
HN2_mustard[C]	0	0	1	3	0	1	1	1	4	3	3	2	5	0	0	1.17585	3.16193	0	1.27466	1.08524	1.19118	5.15599	3.28489	3.76753	2.65333	6.37868		0.0120506
Ala->Met[A]	6	7	7	0	4	7	4	4	1	2	0	1	0	6.5582	7	8.23094	0	4.9004	8.92261	4.34095	4.76472	1.289	2.18993	0	1.32667	0		0.0122938
Thiazolidine[Y]	0	2	2	1	3	0	0	6	3	2	5	2	3	0	2	2.3517	1.05398	3.6753	0	0	7.14709	3.86699	2.18993	6.27922	2.65333	3.82721		0.0124647
cysTMT[C]	1	3	2	3	5	2	2	0	0	2	0	1	1	1.09303	3	2.3517	3.16193	6.12549	2.54932	2.17047	0	0	2.18993	0	1.32667	1.27574		0.0130274
BEMAD_ST_2H(6)[T]	6	10	2	6	7	2	9	2	0	1	0	2	5	6.5582	10	2.3517	6.32386	8.57569	2.54932	9.76713	2.38236	0	1.09496	0	2.65333	6.37868		0.0141046
Gln->Lys[Q]	24	30	15	26	31	17	35	39	38	49	25	25	31	26.2328	30	17.6377	27.4034	37.9781	21.6692	37.9833	46.4561	48.9819	53.6532	31.3961	33.1666	39.5478		0.0144335
Phe->Gly[F]	4	7	1	4	3	0	5	1	0	0	0	0	2	4.37213	7	1.17585	4.21591	3.6753	0	5.42618	1.19118	0	0	0	0	2.55147		0.0146496
CLIP_TRAQ_3[AnyN-term]	10	7	8	5	2	4	5	0	3	3	4	1	2	10.9303	7	9.40678	5.26988	2.4502	5.09864	5.42618	0	3.86699	3.28489	5.02338	1.32667	2.55147		0.0148215
Xlink_DSS[138][K]	1	1	1	2	1	0	0	0	0	0	0	0	0	1.09303	1	1.17585	2.10795	1.2251	0	0	0	0	0	0	0	0		0.0150961
Farnesyl[C]	2	0	1	1	0	1	1	0	0	0	0	0	0	2.18607	0	1.17585	1.05398	0	1.27466	1.08524	0	0	0	0	0	0		0.0155065
Phospho[K]	2	2	3	2	3	0	1	0	0	0	0	1	1	2.18607	2	3.52754	2.10795	3.6753	0	1.08524	0	0	0	0	1.32667	1.27574		0.0157116
Cytopiloyne+water[C]	2	4	0	1	1	3	1	6	7	4	1	4	5	2.18607	4	0	1.05398	1.2251	3.82398	1.08524	7.14709	9.02298	4.37985	1.25584	5.30666	6.37868		0.0179137
Cation_Fe[III][AnyC-term]	2	3	0	0	2	1	1	0	0	0	0	0	0	2.18607	3	0	0	2.4502	1.27466	1.08524	0	0	0	0	0	0		0.0183582
Tyr->Gln[Y]	6	8	3	5	12	3	7	1	3	0	4	0	3	6.5582	8	3.52754	5.26988	14.7012	3.82398	7.59666	1.19118	3.86699	0	5.02338	0	3.82721		0.0186398
Ammonium[D]	285	289	261	288	219	173	246	285	267	283	249	228	316	311.514	289	306.896	303.545	268.297	220.516	266.968	339.487	344.162	309.875	312.705	302.48	403.133		0.0189753
MTSL[C]	2	14	3	7	6	5	8	10	8	15	6	10	13	2.18607	14	3.52754	7.37784	7.35059	6.37329	8.68189	11.9118	10.312	16.4245	7.53506	13.2667	16.5846		0.01918
Methyl_2H(3)[R]	0	2	1	1	0	2	1	0	0	0	0	0	0	0	2	1.17585	1.05398	0	2.54932	1.08524	0	0	0	0	0	0		0.0197558
HexNAc(1)dHex(2)[N]	7	9	2	7	4	3	5	1	2	6	0	2	0	7.65123	9	2.3517	7.37784	4.9004	3.82398	5.42618	1.19118	2.57799	6.56978	0	2.65333	0		0.0210126
iodoTMT6plex[C]	3	1	4	0	1	3	4	2	0	0	0	0	0	3.2791	1	4.70339	0	1.2251	3.82398	4.34095	2.38236	0	0	0	0	0		0.0212171
BMP-piperidinol[C]	5	9	4	6	2	3	4	2	2	2	3	3	1	5.46517	9	4.70339	6.32386	2.4502	3.82398	4.34095	2.38236	2.57799	2.18993	3.76753	3.98	1.27574		0.0222332
Myristoyl[C]	0	0	0	1	0	0	1	1	2	2	1	2	0	0	0	0	1.05398	0	0	1.08524	1.19118	2.57799	2.18993	1.25584	2.65333	0		0.0225008
DiLeu4plex118[AnyN-term]	1	1	2	3	0	1	1	0	1	0	0	0	0	1.09303	1	2.3517	3.16193	0	1.27466	1.08524	0	1.289	0	0	0	0		0.0230094
Brij35[AnyN-term]	1	3	2	3	1	1	0	0	0	1	1	0	0	1.09303	3	2.3517	3.16193	1.2251	1.27466	0	0	0	1.09496	1.25584	0	0		0.0245856
Dicarbamidomethyl[AnyN-term]	0	2	0	0	1	2	0	5	3	0	3	3	2	0	2	0	0	1.2251	2.54932	0	5.95591	3.86699	0	3.76753	3.98	2.55147		0.0249331
LG-lactam-K[ProteinN-term]	0	0	0	0	0	0	0	1	1	0	1	0	1	0	0	0	0	0	0	0	1.19118	1.289	0	1.25584	0	1.27574		0.0251509
Amidine[AnyN-term]	31	21	42	17	19	20	15	13	10	13	12	8	12	33.884	21	49.3856	17.9176	23.2769	25.4932	16.2785	15.4854	12.89	14.2345	15.0701	10.6133	15.3088		0.0256753
Propionyl_13C(3)[K]	7	9	3	3	7	2	4	2	0	5	0	0	3	7.65123	9	3.52754	3.16193	8.57569	2.54932	4.34095	2.38236	0	5.47482	0	0	3.82721		0.0275466
Arg->His[R]	2	5	1	1	2	3	5	13	10	4	8	3	5	2.18607	5	1.17585	1.05398	2.4502	3.82398	5.42618	15.4854	12.89	4.37985	10.0468	3.98	6.37868		0.0276765
Oxidation[W]	178	183	183	185	181	176	210	214	245	215	290	158	229	194.56	183	215.18	194.986	221.743	224.34	227.9	254.913	315.804	235.417	364.195	209.613	292.144		0.0282481
Succinyl[AnyN-term]	5	6	6	3	0	2	7	9	7	11	14	3	6	5.46517	6	7.05509	3.16193	0	2.54932	7.59666	10.7206	9.02298	12.0446	17.5818	3.98	7.65442		0.0303877
Phe->Lys[F]	0	1	1	3	1	3	3	3	2	3	4	2	4	0	1	1.17585	3.16193	1.2251	3.82398	3.25571	3.57354	2.57799	3.28489	5.02338	2.65333	5.10295		0.0316186
Ethanedithiol[S]	5	2	1	4	0	3	9	0	0	1	1	0	0	5.46517	2	1.17585	4.21591	0	3.82398	9.76713	0	0	1.09496	1.25584	0	0		0.0326028
Phenylisocyanate_2H(5)[AnyN-term]	8	8	5	11	13	4	7	10	9	17	10	8	13	8.74426	8	5.87924	11.5937	15.9263	5.09864	7.59666	11.9118	11.601	18.6144	12.5584	10.6133	16.5846		0.0328591
Biotin-tyramide[Y]	3	1	4	2	0	2	1	0	1	0	0	0	1	3.2791	1	4.70339	2.10795	0	2.54932	1.08524	0	1.289	0	0	0	1.27574		0.0330272
GG[C](Dicarbamidomethyl[C])	179	233	157	142	122	144	195	904	883	132	817	856	96	195.653	233	184.608	149.665	149.462	183.551	211.621	1076.83	1138.18	144.535	1026.02	1135.63	122.471		0.0341638
Leu->MetOx[L]	5	2	2	4	3	0	3	2	0	1	2	0	0	5.46517	2	2.3517	4.21591	3.6753	0	3.25571	2.38236	0	1.09496	2.51169	0	0		0.0348428
Diethylphosphothione[S]	0	1	0	2	3	1	1	0	0	0	0	0	0	0	1	0	2.10795	3.6753	1.27466	1.08524	0	0	0	0	0	0		0.03546
MeV-299n-s2	3	6	3	9	3	9	2	8	8	7	8	8	6	3.2791	6	3.52754	9.48579	3.6753	11.4719	2.17047	9.52945	10.312	7.66474	10.0468	10.6133	7.65442		0.0356555
Xlink_DMP[122][K]	0	0	0	0	0	0	0	2	1	2	0	0	1	0	0	0	0	0	0	0	2.38236	1.289	2.18993	0	0	1.27574		0.0363399
Brij58[AnyN-term]	1	2	0	2	1	2	0	0	1	0	0	0	0	1.09303	2	0	2.10795	1.2251	2.54932	0	0	1.289	0	0	0	0		0.0368865
Glu->Asp[E]	48	77	27	84	59	42	61	29	63	15	10	21	20	52.4656	77	31.7479	88.534	72.2808	53.5357	66.1994	34.5443	81.2068	16.4245	12.5584	27.86	25.5147		0.0375867
Arginyl[DE]	33	51	33	44	19	23	24	21	9	20	17	8	32	36.0701	51	38.803	46.375	23.2769	29.3172	26.0457	25.0148	11.601	21.8993	21.3493	10.6133	40.8236		0.0399179
Xlink_DSS[259][K]	2	0	0	1	1	1	2	1	0	0	0	0	0	2.18607	0	0	1.05398	1.2251	1.27466	2.17047	1.19118	0	0	0	0	0		0.039949
OxProBiotin[P]	2	5	1	3	2	0	3	1	1	2	0	0	0	2.18607	5	1.17585	3.16193	2.4502	0	3.25571	1.19118	1.289	2.18993	0	0	0		0.0402166
Met->Gly[M]	2	0	0	4	1	1	1	0	0	0	0	0	0	2.18607	0	0	4.21591	1.2251	1.27466	1.08524	0	0	0	0	0	0		0.0404437
Unknown_248[AnyN-term]	1	1	3	1	2	0	0	4	2	3	1	5	2	1.09303	1	3.52754	1.05398	2.4502	0	0	4.76472	2.57799	3.28489	1.25584	6.63333	2.55147		0.0409875
Delta_H(2)C(2)[AnyN-term]	1890	1135	1932	2059	634	690	763	686	665	634	637	601	604	2065.83	1135	2271.74	2170.14	776.713	879.515	828.035	817.15	857.183	694.207	799.973	797.326	770.545		0.0447572
TMT6plex[T]	0	0	0	0	0	0	0	0	1	1	2	2	0	0	0	0	0	0	0	0	0	1.289	1.09496	2.51169	2.65333	0		0.0448803
Val->Arg[V]	6	7	5	8	5	1	1	0	1	1	0	2	5	6.5582	7	5.87924	8.43181	6.12549	1.27466	1.08524	0	1.289	1.09496	0	2.65333	6.37868		0.0456436
Hex(2)[T]	4	8	7	11	4	7	4	10	10	9	7	5	10	4.37213	8	8.23094	11.5937	4.9004	8.92261	4.34095	11.9118	12.89	9.85467	8.79091	6.63333	12.7574		0.045771
Delta_H(6)C(6)O(1)[K]	3	4	2	1	0	1	2	6	4	8	4	2	1	3.2791	4	2.3517	1.05398	0	1.27466	2.17047	7.14709	5.15599	8.75971	5.02338	2.65333	1.27574		0.0467723
DiLeu4plex115[AnyN-term]	0	1	0	1	0	0	1	2	2	0	1	1	1	0	1	0	1.05398	0	0	1.08524	2.38236	2.57799	0	1.25584	1.32667	1.27574		0.04691
Fluoro[A]	30	32	22	19	5	9	26	11	15	15	4	1	11	32.791	32	25.8687	20.0256	6.12549	11.4719	28.2161	13.103	19.335	16.4245	5.02338	1.32667	14.0331		0.0471139
Cation_Zn[II][E]	2	3	1	5	0	1	2	0	2	0	0	0	0	2.18607	3	1.17585	5.26988	0	1.27466	2.17047	0	2.57799	0	0	0	0		0.0472414
Glu->Xle[E]	5	2	2	4	0	2	1	0	1	0	0	2	0	5.46517	2	2.3517	4.21591	0	2.54932	1.08524	0	1.289	0	0	2.65333	0		0.0478687
His->Gln[H]	1	0	0	0	0	1	0	1	0	1	2	1	1	1.09303	0	0	0	0	1.27466	0	1.19118	0	1.09496	2.51169	1.32667	1.27574		0.0486174
Met->Trp[M]	2	3	0	2	4	0	0	0	0	0	0	0	0	2.18607	3	0	2.10795	4.9004	0	0	0	0	0	0	0	0		0.0488494
Xlink_DSSO[158][K]	1	2	0	0	0	0	0	3	3	1	0	2	1	1.09303	2	0	0	0	0	0	3.57354	3.86699	1.09496	0	2.65333	1.27574		0.049117
Xlink_SMCC[219][C]	16	16	12	7	8	10	14	12	13	25	13	15	13	17.4885	16	14.1102	7.37784	9.80079	12.7466	15.1933	14.2942	16.757	27.3741	16.326	19.9	16.5846		0.0492474
Formyl[K]	10	6	6	2	2	5	4	11	10	9	22	5	8	10.9303	6	7.05509	2.10795	2.4502	6.37329	4.34095	13.103	12.89	9.85467	27.6286	6.63333	10.2059		0.0492954
